# Branched chain amino acid synthesis is coupled to TOR activation early in the cell cycle in yeast

**DOI:** 10.1101/2023.01.10.523468

**Authors:** Heidi M. Blank, Carsten Reuse, Kerstin Schmidt-Hohagen, Staci E. Hammer, Karsten Hiller, Michael Polymenis

## Abstract

How cells coordinate their metabolism with division determines the rate of cell proliferation. Dynamic patterns of metabolite synthesis during the cell cycle are unexplored. We report the first isotope tracing analysis in synchronous, growing budding yeast cells. Synthesis of leucine, a branched-chain amino acid (BCAA), increased through the G1 phase of the cell cycle, peaking later during DNA replication. Cells lacking Bat1, a mitochondrial aminotransferase that synthesizes BCAAs, grew slower, were smaller, and were delayed in the G1 phase, phenocopying cells in which the growth-promoting kinase complex TORC1 was moderately inhibited. Loss of Bat1 lowered the levels of BCAAs and reduced TORC1 activity. Exogenous provision of BCAAs to cells lacking Bat1 promoted cell division and increased TORC1 activity. In wild-type cells, TORC1 activity was dynamic in the cell cycle, starting low in early G1 but increasing later in the cell cycle. These results suggest a link between BCAA synthesis from glucose to TORC1 activation in the G1 phase of the cell cycle.
