## Supplementary material for "Branched chain amino acid synthesis is coupled to TOR activation early in the cell cycle in yeast": Reagent Table

### Sheet: Sheet1
Data type	Experimental species	Symbol/name used in publication	Source	Identifiers	New reagent	Comments
strain, strain_background	S. cerevisiae	CEN.PK	PMID: 16254148			MATα
strain, strain_background	S. cerevisiae	MSP247	This study		Strain, see methods	MATα, bat1Δ::KanMX, CEN.PK otherwise
strain, strain_background	S. cerevisiae	MSP248	This study		Strain, see methods	MATα, bat2Δ::KanMX, CEN.PK otherwise
sequence-based reagent	NA	BAT1-F1	This study
sequence-based reagent	NA	BAT1-R1	This study
sequence-based reagent	NA	BAT2-F1	This study
sequence-based reagent	NA	BAT2-R1	This study
sequence-based reagent	NA	VIII:517387-FWD	This study			GGTACCGGCCTTTAAGCTTT
sequence-based reagent	NA	VIII:518942-REV	This study			TGTGCCAAGTTGTTAGGTCA
sequence-based reagent	NA	X:705443-FWD	This study			TCCCTCTCTGACACCTCTTG
sequence-based reagent	NA	X:706939-REV	This study			TGACATGACCCCTTAACTCAGT
sequence-based reagent	NA	pFA6a-kanMX6	PMID: 9717241			https://onlinelibrary.wiley.com/doi/10.1002/(SICI)1097-0061(199807)14:10%3C953::AID-YEA293%3E3.0.CO;2-U
chemical compound, drug	NA	G418	ThermoFisher	11811023		Geneticin™ (G418 Sulfate)
other	NA	Yeast extract	Sigma-Aldrich	Y1625
other	NA	Peptone	Sigma-Aldrich	P5905
other	NA	Yeast Nitrogen Base without Amino Acids and Ammonium Sulfate	Fisher Scientific	DF0335-15-9
other	NA	Bacteriological agar	Sigma-Aldrich	A5306
chemical compound, drug	NA	Ammonium sulfate	Fisher Scientific	BP212R-1
chemical compound, drug	NA	Dextrose [U-13C]	Cambridge Isotope Laboratories	CLM-1396-5
chemical compound, drug	NA	Dextrose	Sigma-Aldrich	D9434
chemical compound, drug	NA	Urea	Sigma-Aldrich	U5378-1KG
chemical compound, drug	NA	Cycloheximide	Calbiochem	239763-M
chemical compound, drug	NA	Sodium fluoride	Sigma-Aldrich	201154
chemical compound, drug	NA	Phenylmethylsulfonyl fluoride	Sigma-Aldrich	10837091001
chemical compound, drug	NA	Sodium azide	Sigma-Aldrich	S2002
chemical compound, drug	NA	Tris(hydroxymethyl)aminomethane	Sigma-Aldrich	252859
chemical compound, drug	NA	Tris base	Roche	TRIS-RO
chemical compound, drug	NA	Sodium chloride	Sigma-Aldrich	S7653
chemical compound, drug	NA	Magnesium chloride hexahydrate	USP	1374248
chemical compound, drug	NA	DTT	Sigma-Aldrich	D0632
other	NA	Glass beads	Scientific Industries	SI-BG05
chemical compound, drug	NA	Sodium azide	Sigma-Aldrich	S2002
chemical compound, drug	NA	L-Leucine	Sigma-Aldrich	L8000
chemical compound, drug	NA	L-Isoleucine	Sigma-Aldrich	I2752
chemical compound, drug	NA	L-Valine	Sigma-Aldrich	V0500
chemical compound, drug	NA	Sodium 4-methyl-2-oxovalerate	Sigma-Aldrich	K0629
chemical compound, drug	NA	3-Methyl-2-oxopentanoic acid sodium salt	Sigma-Aldrich	198978
chemical compound, drug	NA	Sodium 3-methyl-2-oxobutyrate	Sigma-Aldrich	198994
chemical compound, drug	NA	Trichloroacetic acid	Sigma-Aldrich	T6399
chemical compound, drug	NA	Acetone	Sigma-Aldrich	179124
chemical compound, drug	NA	Protease inhibitor tablets	Roche	4693159001
chemical compound, drug	NA	Phosphatase inhibitor tabets	Roche	4906845001
chemical compound, drug	NA	Rapamycin	Sigma-Aldrich	R8781
other	NA	λ-phosphatase	New England Biolabs	P0753S
other	NA	Taq DNA Polymerase	New England Biolabs	M0273L
antibody	NA	Anti-Pgk1p antibody, mouse monoclonal	ThermoFisher	459250		(1:5000)
antibody	NA	Anti-Rps6 p antibody	Cell Signaling	4858		(1:5000)
antibody	NA	Goat Anti Mouse HRP antibody	ThermoFisher	31431		(1:5000)
antibody	NA	Goat Anti Rabbit HRP antibody	ThermoFisher	31466		(1:5000)
software, algorithm	NA	AccuComp Z2	Beckman Coulter	383550		Software to monitor number and size of cells with Z2 cell counter
software, algorithm	NA	ImageJ	https://imagej.net/	RRID:SCR_003070		Image processing software
software, algorithm	NA	Adobe Photoshop	https://www.adobe.com/products/photoshop.html	RRID:SCR_014199		Image processing software
software, algorithm	NA	RStudio	http://www.rstudio.com/	RRID:SCR_000432		Software for the R statistical computing environment
software, algorithm	NA	SGD	http://www.yeastgenome.org/	RRID:SCR_004694		Saccharomyces Genome Database
software, algorithm	NA	R	https://www.r-project.org	v3.6.3 RRID:SCR_001905		Statistical Computing Environment
